# Spatial Transcriptomics to define transcriptional patterns of zonation and structural components in the liver

**DOI:** 10.1101/2021.01.11.426100

**Authors:** Franziska Hildebrandt, Alma Andersson, Sami Saarenpää, Ludvig Larsson, Noémi Van Hul, Sachie Kanatani, Jan Masek, Ewa Ellis, Antonio Barragan, Annelie Mollbrink, Emma R. Andersson, Joakim Lundeberg, Johan Ankarklev

## Abstract

Reconstruction of heterogeneity through single-cell transcriptional profiling has greatly advanced our understanding of the spatial liver transcriptome in recent years. However, global transcriptional differences across lobular units remain elusive in physical space. Here, we implement Spatial Transcriptomics to perform transcriptomic analysis across sectioned liver tissue. We confirm that the heterogeneity in this complex tissue is predominantly determined by lobular zonation. By introducing novel computational approaches, we enable transcriptional gradient measurements between tissue structures, including several lobules in a variety of orientations. Further, our data suggests the presence of previously transcriptionally uncharacterized structures within liver tissue, contributing to the overall spatial heterogeneity of the organ. This study demonstrates how comprehensive spatial transcriptomic technologies can be used to delineate extensive spatial gene expression patterns in the liver, indicating its future impact for studies of liver function, development and regeneration as well as its potential in pre-clinical and clinical pathology.
