## Supplementary Tables 1-3 & 5-7 for "Spatial Transcriptomics to define transcriptional patterns of zonation and structural components in the liver": s3.spatial_autocorrelation.txt

gene	corrrelation value	cluster ID
Cyp2f2	0.617043680783492	cluster1
A1bg	0.495361617747476	cluster1
Hsd17b13	0.464961345690227	cluster1
Hal	0.391888439572987	cluster1
Sds	0.377737752861797	cluster1
Ctsc	0.333589466670462	cluster1
Aldh1b1	0.289058263142602	cluster1
Aldh1a1	0.654257916057955	cluster2
Mup17	0.639461280420685	cluster2
Cyp2e1	0.60668086017761	cluster2
Oat	0.531814629538645	cluster2
Cyp1a2	0.499003765140294	cluster2
Cyp2c37	0.492894684094337	cluster2
Cyp4a10	0.461084314525272	cluster2
Cyp4a14	0.451634561157333	cluster2
Glul	0.435527188125891	cluster2
Lect2	0.41306049870267	cluster2
Gulo	0.411314823213369	cluster2
Cyp2a5	0.409986742199042	cluster2
Slc22a1	0.370118657615574	cluster2
Slc1a2	0.331406560433892	cluster2
Gstm3	0.228571383732072	cluster2
Hba-a1	0.309634347022049	cluster3
Hbb-bs	0.284297179483477	cluster3
Rsad2	0.21617547808359	cluster4
Ifit1	0.212927626074316	cluster4
Col3a1	0.456380977427383	cluster5
Gsn	0.418358799580735	cluster5
Col1a1	0.356993089830003	cluster5
Col1a2	0.342427249005133	cluster5
Acta2	0.3416893722733	cluster5
Tmsb4x	0.327337547315764	cluster5
Dpt	0.281254656401316	cluster5
Spp1	0.274447699407235	cluster5
Vim	0.271593668330924	cluster5
Bgn	0.269477022590031	cluster5
Mgp	0.263433104436041	cluster5
Tagln	0.246748618993054	cluster5
Sparc	0.242377062673098	cluster5
Dcn	0.238286670483121	cluster5
