## Supplementary Tables 1-3 & 5-7 for "Spatial Transcriptomics to define transcriptional patterns of zonation and structural components in the liver": s6.GO-term-results-Cluster5.txt

query	significant	p_value	term_size	query_size	intersection_size	precision	recall	term_id	source	term_name	effective_domain_size	source_order	parents
query_1	TRUE	1.37162102085112e-07	54	28	6	0.214285714285714	0.111111111111111	GO:0030199	GO:BP	collagen fibril organization	21331	7799	GO:0030198, GO:0097435
query_1	TRUE	2.92644250682761e-05	959	28	11	0.392857142857143	0.0114702815432742	GO:0034097	GO:BP	response to cytokine	21331	9737	GO:0010033
query_1	TRUE	3.97434525736326e-05	23	28	4	0.142857142857143	0.173913043478261	GO:0002504	GO:BP	antigen processing and presentation of peptide or polysaccharide antigen via MHC class II	21331	1174	GO:0019882
query_1	TRUE	0.000129503250751418	286	28	7	0.25	0.0244755244755245	GO:0030198	GO:BP	extracellular matrix organization	21331	7798	GO:0043062
query_1	TRUE	0.00013581136130344	288	28	7	0.25	0.0243055555555556	GO:0043062	GO:BP	extracellular structure organization	21331	12219	GO:0016043
query_1	TRUE	0.000403934802039843	720	28	9	0.321428571428571	0.0125	GO:0097435	GO:BP	supramolecular fiber organization	21331	22048	GO:0016043
query_1	TRUE	0.000571912883387689	1948	28	13	0.464285714285714	0.0066735112936345	GO:0009888	GO:BP	tissue development	21331	4249	GO:0048856
query_1	TRUE	0.00063818657699478	11	28	3	0.107142857142857	0.272727272727273	GO:0019886	GO:BP	antigen processing and presentation of exogenous peptide antigen via MHC class II	21331	7054	GO:0002478, GO:0002495
query_1	TRUE	0.00104501630590485	1363	28	11	0.392857142857143	0.00807043286867205	GO:0007155	GO:BP	cell adhesion	21331	3090	GO:0009987, GO:0022610
query_1	TRUE	0.0011406091444713	1375	28	11	0.392857142857143	0.008	GO:0022610	GO:BP	biological adhesion	21331	7658	GO:0008150
query_1	TRUE	0.00154467266787363	3420	28	16	0.571428571428571	0.00467836257309942	GO:0010033	GO:BP	response to organic substance	21331	4348	GO:0042221
query_1	TRUE	0.00372162410396099	19	28	3	0.107142857142857	0.157894736842105	GO:0002495	GO:BP	antigen processing and presentation of peptide antigen via MHC class II	21331	1165	GO:0002504, GO:0048002
query_1	TRUE	0.00417330188419854	5958	28	20	0.714285714285714	0.00335683115139308	GO:0048856	GO:BP	anatomical structure development	21331	15276	GO:0032502
query_1	TRUE	0.00509913727094211	21	28	3	0.107142857142857	0.142857142857143	GO:0002478	GO:BP	antigen processing and presentation of exogenous peptide antigen	21331	1148	GO:0019884, GO:0048002
query_1	TRUE	0.0124829256216242	28	28	3	0.107142857142857	0.107142857142857	GO:0018149	GO:BP	peptide cross-linking	21331	6083	GO:0006464
query_1	TRUE	0.0124829256216242	28	28	3	0.107142857142857	0.107142857142857	GO:0019884	GO:BP	antigen processing and presentation of exogenous antigen	21331	7052	GO:0019882
query_1	TRUE	0.0157377026052517	379	28	6	0.214285714285714	0.0158311345646438	GO:0042060	GO:BP	wound healing	21331	11594	GO:0009611
query_1	TRUE	0.0186556733893709	3586	28	15	0.535714285714286	0.00418293363078639	GO:0048513	GO:BP	animal organ development	21331	14963	GO:0048731, GO:0048856
query_1	TRUE	0.0190716950343242	6516	28	20	0.714285714285714	0.00306936771025169	GO:0032502	GO:BP	developmental process	21331	8872	GO:0008150
query_1	TRUE	0.0191854528289775	104	28	4	0.142857142857143	0.0384615384615385	GO:0033273	GO:BP	response to vitamin	21331	9399	GO:0007584
query_1	TRUE	0.0248317599967237	111	28	4	0.142857142857143	0.036036036036036	GO:0019882	GO:BP	antigen processing and presentation	21331	7050	GO:0002376
query_1	TRUE	0.0289042763233832	5391	28	18	0.642857142857143	0.00333889816360601	GO:0007275	GO:BP	multicellular organism development	21331	3201	GO:0032501, GO:0048856
query_1	TRUE	0.0325584970942371	4840	28	17	0.607142857142857	0.00351239669421488	GO:0048731	GO:BP	system development	21331	15159	GO:0007275, GO:0048856
query_1	TRUE	0.0336767703387628	926	28	8	0.285714285714286	0.00863930885529158	GO:0030334	GO:BP	regulation of cell migration	21331	7873	GO:0016477, GO:2000145
query_1	TRUE	0.0416384485995347	1610	28	10	0.357142857142857	0.0062111801242236	GO:0009607	GO:BP	response to biotic stimulus	21331	4014	GO:0050896
query_1	TRUE	0.0495751815458478	977	28	8	0.285714285714286	0.00818833162743091	GO:2000145	GO:BP	regulation of cell motility	21331	29415	GO:0040012, GO:0048870, GO:0051270
